# Structure-function relationship for a divergent Atg8 protein required for a non-autophagic function in malaria parasites

**DOI:** 10.1101/2021.05.24.445495

**Authors:** Marta Walczak, Thomas R. Meister, Yili Zhu, Ellen Yeh

## Abstract

Atg8 family proteins are highly-conserved eukaryotic proteins with diverse autophagy and non-autophagic functions in eukaryotes. While the structural features required for conserved autophagy functions of Atg8 are well-established, little is known about the molecular changes that facilitated acquisition of divergent, non-autophagic functions of Atg8. The malaria parasite *Plasmodium falciparum* offers a unique opportunity to study non-autophagic functions of Atg8 family proteins because it encodes a single Atg8 homolog whose only essential function is in the inheritance of an unusual secondary plastid called the apicoplast. Here we used functional complementation to investigate the structure-function relationship for this divergent Atg8 protein. We showed that the LC3-interacting region (LIR) docking site (LDS), the major interaction interface of Atg8 protein family, is not sufficient for *Pf*Atg8 apicoplast function. Other regions previously implicated in canonical Atg8 interactions, the ubiquitin-interacting motif (UIM) docking site (UDS) and the *N*-terminal helix are not required for *Pf*Atg8 function. Finally, the unique Apicomplexan-specific loop previously implicated in interaction with membrane conjugation machinery *in vitro,* is not required *in vivo* neither for membrane conjugation nor for the effector function of *Pf*Atg8. These results suggest that the effector function of *Pf*Atg8 is mediated by structural features distinct from those previously identified for macroautophagy and selective autophagy functions.

**Importance:** The most extensively studied role of Atg8 proteins is in autophagy. However, it is clear that they have other non-autophagic functions critical to cell function and disease pathogenesis yet understudied compared to their canonical role in autophagy. Mammalian cells contain multiple Atg8 paralogs that have diverse, specialized functions. Gaining molecular insight into their non-autophagic functions is difficult because of redundancy between the homologs and their role in both autophagy and non-autophagic pathways. Malaria parasites such as *Plasmodium falciparum* are a unique system to study a novel, non-autophagic function of Atg8 separate from its role in autophagy: They have only one Atg8 protein whose only essential function is in the inheritance of the apicoplast, a unique secondary plastid organelle. Insights into the molecular basis of *Pf*Atg8’s function in apicoplast biogenesis will have important implications for the evolution of diverse non-autophagic functions of the Atg8 protein family.
