## Supplemental Table S1 for "Structure-function relationship for a divergent Atg8 protein required for a non-autophagic function in malaria parasites"

### Sheet: Primers
Primers for cloning Atg8 homologs from other species into pfYC110
mawa235	LC3A fwd	caaaggagcaggagcaGACGTCATGCCCTCAGACCGGCCTTTC
mawa236	LC3A rev	ataaatttaatggggtacCCGCGGTCAGCCGAAGGTTTCCTGGGAG
mawa237	LC3B fwd	caaaggagcaggagcaGACGTCATGCCGTCGGAGAAGACCTTCAAG
mawa238	LC3B rev	ataaatttaatggggtacCCGCGGTTACCCGAACGTCTCCTGGGAG
mawa241	GABARAP fwd	caaaggagcaggagcaGACGTCATGAAGTTCGTGTACAAAGAAGAGCATCC
mawa242	GABARAP rev	ataaatttaatggggtacCCGCGGTCAACCGTAGACACTTTCGTCACTG
mawa243	GABARAPL1/GEC1 fwd	caaaggagcaggagcaGACGTCATGAAGTTCCAGTACAAGGAGGACC
mawa244	GABARAPL1/GEC1 rev	ataaatttaatggggtacCCGCGGTCACCCATAGACACTCTCATCACTG
mawa251	ScAtg8 fwd	caaaggagcaggagcaGACGTCATGAAGTCTACATTTAAGTCTGAATATCCATTTG
mawa252	ScAtg8, rev	ataaatttaatggggtacCCGCGGCTAGCCAAATGTATTTTCTCCTGAGTAAG
mawa 249	TgAtg8, fwd	caaaggagcaggagcaGACGTCATGCCATCGATTCGCGACGAAGTG
mawa 250	TgAtg8, rev	ataaatttaatggggtacCCGCGGTTACCCCAGAGTGTTCTCTGAAGAG
Primers for cloning Plasmodium-yeast Atg8 hybrids
mawa137	GFP Fwd	acttacaaagtatCCTAGGATGAGTAAAGGAGAAGAACTTTTCACTG
mawa140	PfAtg8 rev	tttaatggggtacCCGCGGTTATCCTAGACAACTCTCACAACTATATTCC
mawa141	PfAtg8 G124A rev	tttaatggggtacCCGCGGTTATGCTAGACAACTCTCACAACTATATTCC
mawa264	ScAtg8G rev	ataaatttaatggggtacCCGCGGCTAGCCAAATGTATTTTCTCCTGAG
mawa186	PfAtg8△loop_mid_rev	﻿attaatatgttgatgtaatataaatttaaattc	for introducing the deletion or replacement of the loop in PfAtg8
mawa187	PfAtg8△loop_mid_fwd	﻿attacatcaacatattaatttatttcgagaacgtacc	for introducing the deletion of the hairpin (QSAYGSNMK fragment) in PfAtg8
mawa188	PfAtg8_ScLoop_mid_fwd	﻿caacatattaatctaccccctgagaagaccatatatttatttgtaaataatatagttc	for replacing Plasmodium loop (QSAYGSNMKLFRER) with yeast loop (LPPEK)
mawa190	ScAtg8G_PfLoop_Mid_fwd	﻿gcatatggaagtaacatgaaattatttcgagagaaggccatcttcatttttg	for replacing yeast Loop (LPPEK) with Plasmodium fLoop (QSAYGSNMKLFRER)
mawa191	ScAtg8_PfLoop_mid_rev	﻿catgttacttccatatgcactttgcataattctctttcttataac	for replacing yeast Loop (LPPEK) with Plasmodium loop (QSAYGSNMKLFRER)
Primers for CRISPR/Cas9 endogenous tagging of Atg8 in Atg7tetR/DOZI
mawa151	endGFP-Atg8 LHR rev	cccggg﻿TATAAATAAAAATGTAAGTACAAATATATATATATATATATATAAATA
mawa167	endGFP-Atg8 LHR fwd	cattgactgtgccggccggccCATCCTTATGGTAATAAATTATATTACCTACCATTAATC
mawa153	endGFP-Atg8 GFP fwd	catttttatttatacccgggATGAGTAAAGGAGAAGAACTTTTCAC
mawa160	endGFP-Atg8 GFP rev	gggcccTGCTCCTGCTCCTTTGTATAGTTC
mawa159	endGFP-Atg8 RHR rev	gtccagttgtaagcggccgcggccgcggGTTTTATGTATCCACAAAACATATGTTTTTC
mawa161	end GFP-Atg8 RHR fwd	aaggagcaggagcagggccc﻿ATGCCAAGTTTGAAAGACGAAGTATCTTTCGAAAACAG
Primers for cloning pSN_054_mCherry-Atg8-tetR/DOZI
YZ39	LHR fwd	CATTGACTGTGCCGGCCGGCCGATGTTTTTAAGCATCCTTA
YZ42	LHR rev	CTCGCCCTTGCTCACATGCATCCCGGGTATAAATAAAAATGTAAG
YZ43	mCherry fwd	ATGCATGTGAGCAAGGGCGAG
YZ44	mCherry rev	GGCATGGACGAGCTGTACAAGGGAGCAGGAGCAGGGCC
YZ45	Atg8 ORF fwd	GGCATGGACGAGCTGTACAAGGGAGCAGGAGCAGGGCC
YZ41	Atg8 ORF rev	TCCTAGATAATTTCTAGGGGCCCTTATCCTAGACAACTCTCACAACTATATTCCATA
YZ46	gRNA expression cassette fwd	CCAATGGCCCCTTTCCGGGCGCGCCCGTAACTATAACGGTCCTAAGGTAGCGAATAATACGACTCACTATAGGATACTTCG
YZ47	gRNA expression cassette rev	CCGAGCTCGAATTCCGGGTTTGTACCGTACACCACTGAGACCG CAAAAAACCCCTCAAGACC
YZ48	RHR fwd	AACCCGGAATTCGAGCTCGGCACGCGCACACACAC
YZ49	RHR rev	TTGGGTATTAGACCTAGGGATAACAGGGTAATTATAAATTTAAATAATTGAGAAATTATTTGTAGAGAAAAG
gBlocks used in this study
gBlock15	Atg8 gRNA gBlock for RHR3 in endogenous tagging	﻿ttgtggatacataaaacccgcggtaatacgactcactataGGATACTTCGTCTTTAAGCGAgttttagagctagaaatagcaagttaaaataaggctagtccgttatcaacttgaaaaagtggcaccgagtcggtgctagcataaccccttggggcctctaaacgggtcttgaggggttttttgccgcggccgcttacaactggac
gBlock17	hLC3C for pfYC110	caaaggagcaggagcaGACGTCatgccgcctccacagaaaatcccaagcgtcagacccttcaagcagaggaaaagcttggcaatcagacaagaggaagttgctggaatccgggcaaagttccccaacaaaatcccggtggtagtggagcgctaccccagggagacgttcctgcccccgctggacaaaaccaagttcctggtcccgcaggagctgaccatgacccagttcctcagcatcatccggagccgcatggtcctgagagccacggaagccttttacttgctggtgaacaacaagagcctggtcagcatgagcgcaaccatggcagagatctacagagactacaaggatgaggatggcttcgtgtacatgacctacgcctcccaggagacatttgg…
gBlock18	hGABARAPL2/GATE-16 for pfYC110	caaaggagcaggagcaGACGTCatgaagtggatgttcaaggaggaccactcgctggaacacagatgcgtggagtccgcgaagattcgagcgaaatatcccgacagggttccggtgattgtggaaaaggtctcaggctctcagattgttgacattgacaaacggaagtacttggttccatctgatatcactgtggctcagttcatgtggatcatcaggaaaaggatccagcttccttctgaaaaggcgatcttcctgtttgtggataagacagtcccacagtccagcctaactatgggacagctttacgagaaggaaaaagatgaagatggattcttatatgtggcctacagcggagagaacacttttggctgaccgcgggtaccccattaaatttat
trmG21	PfAtg8_YtoF	aaggagcaggagcacgatcgatgccatcgcttaaagacgaagtatctttcgaaaacagagttgcagagactcataaaattcgttccaaatatcctaatcgtatacctgtagtatgtgagagagctaacagatctaatttacccataatagaaaagaagaaattccttgtacctatgaatatgttagttggtgaatttaaGttCatattacatcaacatattaatcaaagtgcatatggaagtaacatgaaattatttcgagaacgtaccataTTCttatttgtaaataatatagttcctaaaacaggattgttaatgcaagatttgtatgaaatgtataaagatgaagatggatatttatatatggaatatagttgtgagagttgtctaggataaccgc…
TrmG22	PfAtg8_HQHtoRKR	aaggagcaggagcacgatcgatgccatcgcttaaagacgaagtatctttcgaaaacagagttgcagagactcataaaattcgttccaaatatcctaatcgtatacctgtagtatgtgagagagctaacagatctaatttacccataatagaaaagaagaaattccttgtacctatgaatatgttagttggtgaatttaaGttCatattaCGTAAGAGGattaatcaaagtgcatatggaagtaacatgaaattatttcgagaacgtaccatatatttatttgtaaataatatagttcctaaaacaggattgttaatgcaagatttgtatgaaatgtataaagatgaagatggatatttatatatggaatatagttgtgagagttgtctaggataaccgc…
trmG23	PfAtg8_ScHelix1	aaggagcaggagcacgatcgatgaagtctacatttaagtctgaatatccattcgaaaacagagttgcagagactcataaaattcgttccaaatatcctaatcgtatacctgtagtatgtgagagagctaacagatctaatttacccataatagaaaagaagaaattccttgtacctatgaatatgttagttggtgaatttaaGttCatattacatcaacatattaatcaaagtgcatatggaagtaacatgaaattatttcgagaacgtaccatatatttatttgtaaataatatagttcctaaaacaggattgttaatgcaagatttgtatgaaatgtataaagatgaagatggatatttatatatggaatatagttgtgagagttgtctaggataac…
trmG24	PfAtg8_ScHelix1and2	aaggagcaggagcacgatcgatgaagtctacatttaagtctgaatatccattcgaaaagaggaaggcggagtcggagaggattgctgacaggttcaagaatcgtatacctgtagtatgtgagagagctaacagatctaatttacccataatagaaaagaagaaattccttgtacctatgaatatgttagttggtgaatttaaGttCatattacatcaacatattaatcaaagtgcatatggaagtaacatgaaattatttcgagaacgtaccatatatttatttgtaaataatatagttcctaaaacaggattgttaatgcaagatttgtatgaaatgtataaagatgaagatggatatttatatatggaatatagttgtgagagttgtctaggataac…
trmG25	CpATCC_Atg8_G	aaggagcaggagcacgatcgATGAGTTCACTGAAGGAAAAGGTTCAATTTGATAAAAGAGCAGCAGAAGCTCTAAGCATAAGGGCAAAGTATCCAAACAGAATCCCGGTAATTTGTGAAAGATCATCAAGAAGTGACCTTCCTGAAATTGAAAAGAAAAAATTTTTAGTCCCAATGAATATGTTGGTTGGAGAATTCAAGTATATAATTCATAAGCATATTACTCAATCTTCTAATAATCAAAACAGTGGAATTAAAATACCTGTACCATACGAGAAGACTATATATTTATTTGTGAATAATACGATACCCAAGGCTGGGTCGTTAATGCAAGAAGTATACGAGCAATATGTTTCTGATGACGGGTTCCTATATGTAGAATATAGCTCTGAAAATGCAT…
trmG26	PfAtg8_CpLoop_N	AAGGAGCAGGAGCACGATCGATGCCATCGCTTAAAGACGAAGTATCTTTCGAAAACAGAGTTGCAGAGACTCATAAAATTCGTTCCAAATATCCTAATCGTATACCTGTAGTATGTGAGAGAGCTAACAGATCTAATTTACCCATAATAGAAAAGAAGAAATTCCTTGTACCTATGAATATGTTAGTTGGTGAATTTAAGTTCATATTACATCAACATATTAATCAATCTTCTAATAATCAAAACAGTGGAATTAAAATACCTGTACCATACGAACGTACCATATATTTATTTGTAAATAATATAGTTCCTAAAACAGGATTGTTAATGCAAGATTTGTATGAAATGTATAAAGATGAAGATGGATATTTATATATGGAATATAGTTGTGAGAGTTGTC…
trmG29	CpAtg8_PfLoop_T	AAGGAGCAGGAGCACGATCGATGAGTTCACTGAAGGAAAAGGTTCAATTTGATAAAAGAGCAGCAGAAGCTCTAAGCATAAGGGCAAAGTATCCAAACAGAATCCCGGTAATTTGTGAAAGATCATCAAGAAGTGACCTTCCTGAAATTGAAAAGAAAAAATTTTTAGTCCCAATGAATATGTTGGTTGGAGAATTCAAGTATATAATTCATAAGCATATTACTCAAAGTGCATATGGAAGTAACATGAAATTATTTCGAGAGAAGACTATATATTTATTTGTGAATAATACGATACCCAAGGCTGGGTCGTTAATGCAAGAAGTATACGAGCAATATGTTTCTGATGACGGGTTCCTATATGTAGAATATAGCTCTGAAAATGCATTTGGTTAGCCGC…
